# Identification of Complex Multidimensional Patterns in Microbial Communities

**DOI:** 10.1101/540815

**Authors:** Golovko George, Khanipov Kamil, Albayrak Levent, Fofanov Yuriy

**Affiliations:** Department of Pharmacology and Toxicology, University of Texas Medical Branch–Galveston, Galveston, TX 77555-0144, USA; Sealy Center for Structural Biology and Molecular Biophysics, University of Texas Medical Branch–Galveston, Galveston, TX 77555-0144, USA

## Abstract

**Motivation:** Identification of complex relationships within members of microbial communities is key to understand and guide microbial transplantation and provide personalized anti-microbial and probiotic treatments. Since members of a given microbial community can be simultaneously involved in multiple relations that altogether will determine their abundance, not all significant relations between organisms are expected to be manifested as visually uninterrupted patterns and be detected using traditional correlation nor mutual information coefficient based approaches.

**Results:** This manuscript proposes a pattern specific way to quantify the strength and estimate the statistical significance of two-dimensional *co-presence*, *co-exclusion,* and *one-way relations* patterns between abundance profiles of two organisms which can be extended to three or more dimensional patterns. Presented approach can also be extended by including a variety of physical (pH, temperature, oxygen concentration) and biochemical (antimicrobial susceptibility, nutrient and metabolite concentration) variables into the search for multidimensional patterns. The presented approach has been tested using 2,380 microbiome samples from the Human Microbiome Project resulting in body-site specific networks of statistically significant 2D patterns. We also were able to demonstrate the presence of several 3D patterns in the Human Microbiome Project data.

**Availability:** C++ source code for two and three-dimensional patterns, as well as executable files for the Pickle pipeline, are in the attached supplementary materials.
