## Supplementary material for "Identification of Complex Multidimensional Patterns in Microbial Communities": Table S1 Mid vagina.xlsx

### Sheet: Sheet1
Organism 1	Organism 2	Pattern Score	Threshold Organism 1	Threshold Organism 2	P00	P01	P10	P11	Relationship
[G] Bacteroides	[G] Alistipes	0.953488	0.0013	0.0002	0.848837	0	0.0465116	0.104651	co-presence
[G] Elizabethkingia	[G] Herbaspirillum	0.965116	0.0003	0.005	0.825581	0.0348837	0	0.139535	co-presence
[G] Anaerococcus	[G] Peptoniphilus	0.976744	0.0006	0.0006	0.674419	0	0.0232558	0.302326	co-presence
[F] Corynebacteriaceae	[G] Prevotella	1	0.0002	0.0001	0.197674	0.604651	0	0.197674	one
[F] Corynebacteriaceae	[G] Finegoldia	1	0.0002	0.0001	0.395349	0.406977	0	0.197674	one
[G] Corynebacterium	[G] Prevotella	1	0.0011	0.0001	0.197674	0.569767	0	0.232558	one
[G] Gardnerella	[G] Prevotella	1	0.0001	0.0001	0.197674	0.593023	0	0.209302	one
[G] Atopobium	[G] Prevotella	1	0.0001	0.0003	0.232558	0.5	0	0.267442	one
[G] Atopobium	[G] Dialister	1	0.001	0.0001	0.430233	0.395349	0	0.174419	one
[G] Porphyromonas	[G] Prevotella	1	0.0002	0.0001	0.197674	0.604651	0	0.197674	one
[G] Elizabethkingia	[G] Herbaspirillum	1	0.0001	0.0001	0.593023	0.232558	0	0.174419	one
[F] ClostridialesFamilyXI.IncertaeSedis	[G] Dialister	1	0.0004	0.0001	0.430233	0.372093	0	0.197674	one
[G] Anaerococcus	[G] Peptoniphilus	1	0.0006	0.0001	0.465116	0.209302	0	0.325581	one
[G] Anaerococcus	[G] Dialister	1	0.0006	0.0001	0.430233	0.244186	0	0.325581	one
[G] Peptoniphilus	[G] Dialister	1	0.0007	0.0001	0.430233	0.27907	0	0.290698	one
[G] Atopobium	[G] Dialister	0.988372	0.0001	0.0001	0.418605	0.313953	0.0116279	0.255814	one
[G] Prevotella	[G] Dialister	0.988372	0.0039	0.0001	0.418605	0.244186	0.0116279	0.325581	one
[G] Finegoldia	[G] Peptoniphilus	0.988372	0.0019	0.0001	0.453488	0.27907	0.0116279	0.255814	one
[G] Finegoldia	[G] Dialister	0.988372	0.0013	0.0001	0.418605	0.244186	0.0116279	0.325581	one
