## Supplementary material for "Identification of Complex Multidimensional Patterns in Microbial Communities": Table S2 Posterior fornix.xlsx

### Sheet: Sheet1
Organism 1	Organism 2	Pattern Score	Threshold Organism 1	Threshold Organism 2	P00	P01	P10	P11	Relationship
[G] Mycobacterium	[G] Dialister	1	0.0001	0.0007	0.6	0.188235	0.211765	0	co-exclusion
[G] Dialister	[G] Pseudomonas	1	0.0007	0.0002	0.564706	0.247059	0.188235	0	co-exclusion
[G] Prevotella	[G] Peptoniphilus	0.952941	0.0027	0.0011	0.835294	0	0.0470588	0.117647	co-presence
[G] Anaerococcus	[G] Peptoniphilus	0.964706	0.0008	0.0005	0.835294	0.0235294	0.0117647	0.129412	co-presence
[G] Anaerococcus	[G] Peptoniphilus	0.964706	0.0004	0.0005	0.823529	0.0117647	0.0235294	0.141176	co-presence
[O] Actinomycetales	[G] Pseudomonas	0.988235	0.0001	0.0001	0.717647	0.141176	0.0117647	0.129412	one
[G] Actinomyces	[G] Streptococcus	0.988235	0.0002	0.0001	0.541176	0.341176	0.0117647	0.105882	one
[G] Varibaculum	[G] Prevotella	1	0.0001	0.0001	0.411765	0.482353	0	0.105882	one
[G] Gardnerella	[G] Prevotella	0.988235	0.0008	0.0001	0.4	0.482353	0.0117647	0.105882	one
[G] Atopobium	[G] Prevotella	0.988235	0.0001	0.0001	0.4	0.435294	0.0117647	0.152941	one
[G] Atopobium	[G] Dialister	1	0.0001	0.0001	0.611765	0.223529	0	0.164706	one
[G] Prevotella	[G] Dialister	1	0.0026	0.0001	0.611765	0.211765	0	0.176471	one
[G] Elizabethkingia	[G] Herbaspirillum	1	0.0001	0.0001	0.623529	0.258824	0	0.117647	one
[G] Elizabethkingia	[G] Pseudomonas	0.988235	0.0001	0.0001	0.717647	0.164706	0.0117647	0.105882	one
[F] ClostridialesFamilyXI.IncertaeSedis	[G] Dialister	0.988235	0.0005	0.0001	0.6	0.282353	0.0117647	0.105882	one
[G] Anaerococcus	[G] Peptoniphilus	0.988235	0.0008	0.0001	0.752941	0.105882	0.0117647	0.129412	one
[G] Anaerococcus	[G] Dialister	1	0.0006	0.0001	0.611765	0.235294	0	0.152941	one
[G] Peptoniphilus	[G] Dialister	1	0.0011	0.0001	0.611765	0.270588	0	0.117647	one
[G] Herbaspirillum	[G] Pseudomonas	0.988235	0.0025	0.0001	0.717647	0.152941	0.0117647	0.117647	one
[G] Anaerococcus	[G] Peptoniphilus	0.988235	0.001	0.0001	0.752941	0.117647	0.0117647	0.117647	one
Root	[G] Prevotella	0.964706	0.0001	0.0001	0.376471	0.458824	0.0352941	0.129412	one
[G] Actinomyces	[G] Prevotella	0.952941	0.0001	0.0001	0.364706	0.447059	0.0470588	0.141176	one
[G] Actinomyces	[G] Streptococcus	0.964706	0.0001	0.0001	0.517647	0.294118	0.0352941	0.152941	one
[G] Corynebacterium	[G] Finegoldia	0.964706	0.0003	0.0001	0.623529	0.211765	0.0352941	0.129412	one
[G] Gardnerella	[G] Prevotella	0.976471	0.0001	0.0001	0.388235	0.435294	0.0235294	0.152941	one
[G] Gardnerella	[G] Dialister	0.952941	0.0001	0.0001	0.564706	0.258824	0.0470588	0.129412	one
[G] Prevotella	[G] Anaerococcus	0.964706	0.0027	0.0002	0.705882	0.129412	0.0352941	0.129412	one
[G] Staphylococcus	[G] Streptococcus	0.976471	0.0004	0.0001	0.529412	0.305882	0.0235294	0.141176	one
[F] ClostridialesFamilyXI.IncertaeSedis	[G] Anaerococcus	0.964706	0.0001	0.0001	0.658824	0.164706	0.0352941	0.141176	one
[F] ClostridialesFamilyXI.IncertaeSedis	[G] Dialister	0.952941	0.0001	0.0001	0.564706	0.258824	0.0470588	0.129412	one
[G] Anaerococcus	[G] Finegoldia	0.964706	0.0004	0.0001	0.623529	0.211765	0.0352941	0.129412	one
[G] Peptoniphilus	[G] Dialister	0.988235	0.0005	0.0001	0.6	0.247059	0.0117647	0.141176	one
[G] Herbaspirillum	[G] Pseudomonas	0.976471	0.0014	0.0001	0.705882	0.129412	0.0235294	0.141176	one
[G] Prevotella	[G] Anaerococcus	0.964706	0.0022	0.0001	0.658824	0.152941	0.0352941	0.152941	one
[G] Staphylococcus	[G] Streptococcus	0.952941	0.0003	0.0001	0.505882	0.282353	0.0470588	0.164706	one
[G] Peptoniphilus	[G] Dialister	0.964706	0.0002	0.0002	0.635294	0.152941	0.0352941	0.176471	one
[G] Anaerococcus	[G] Dialister	0.964706	0.0003	0.0001	0.576471	0.223529	0.0352941	0.164706	one
[G] Peptoniphilus	[G] Dialister	0.964706	0.0002	0.0001	0.576471	0.211765	0.0352941	0.176471	one
[G] Anaerococcus	[G] Dialister	0.952941	0.0002	0.0001	0.564706	0.176471	0.0470588	0.211765	one
[G] Prevotella	[G] Dialister	0.964706	0.0013	0.0001	0.576471	0.2	0.0352941	0.188235	one
[G] Peptoniphilus	[G] Dialister	0.952941	0.0001	0.0001	0.564706	0.2	0.0470588	0.188235	one
