## Supplementary material for "Identification of Complex Multidimensional Patterns in Microbial Communities": Table S3 Vaginal introitus.xlsx

### Sheet: Sheet1
Organism 1	Organism 2	Pattern Score	Threshold Organism 1	Threshold Organism 2	P00	P01	P10	P11	Relationship
[G] Anaerococcus	[G] Peptoniphilus	0.952941	0.005	0.0048	0.823529	0.0117647	0.0352941	0.129412	co-presence
[O] Actinomycetales	[G] Finegoldia	1	0.0001	0.0001	0.211765	0.458824	0	0.329412	one
[G] Actinomyces	[G] Finegoldia	1	0.0001	0.0001	0.211765	0.494118	0	0.294118	one
[G] Varibaculum	[G] Anaerococcus	1	0.0002	0.0001	0.247059	0.435294	0	0.317647	one
[F] Corynebacteriaceae	[G] Finegoldia	1	0.0003	0.0001	0.211765	0.576471	0	0.211765	one
[G] Corynebacterium	[G] Finegoldia	1	0.0029	0.0001	0.211765	0.6	0	0.188235	one
[G] Elizabethkingia	[G] Herbaspirillum	1	0.0001	0.0001	0.576471	0.188235	0	0.235294	one
[G] Anaerococcus	[G] Finegoldia	1	0.0042	0.0001	0.211765	0.6	0	0.188235	one
[G] Anaerococcus	[G] Peptoniphilus	1	0.0019	0.0001	0.411765	0.282353	0	0.305882	one
[G] Finegoldia	[G] Peptoniphilus	1	0.0036	0.0001	0.411765	0.376471	0	0.211765	one
[G] Finegoldia	[G] Dialister	1	0.0036	0.0001	0.4	0.388235	0	0.211765	one
