## Supplementary material for "Identification of Complex Multidimensional Patterns in Microbial Communities": Table S4 Stool.xlsx

### Sheet: Sheet1
Organism 1	Organism 2	Pattern Score	Threshold Organism 1	Threshold Organism 2	P00	P01	P10	P11	Relationship
[F] Porphyromonadaceae	[G] Subdoligranulum	1	0.0036	0.0045	0.58125	0.18125	0.2375	0	co-exclusion
[F] Prevotellaceae	[C] Betaproteobacteria	1	0.0001	0.0008	0.65	0.175	0.175	0	co-exclusion
Root	[O] Clostridiales	1	0.0045	0.0003	0.175	0.55	0	0.275	one
Root	[G] Coprococcus	1	0.005	0.0004	0.175	0.5875	0	0.2375	one
Root	[F] Ruminococcaceae	1	0.0024	0.0013	0.175	0.39375	0	0.43125	one
Root	[G] Faecalibacterium	1	0.0036	0.0031	0.1875	0.4875	0	0.325	one
Root	[G] Ruminococcus	1	0.0045	0.0001	0.2	0.525	0	0.275	one
[O] Bifidobacteriales	[G] Roseburia	1	0.0002	0.0043	0.175	0.5	0	0.325	one
[O] Bifidobacteriales	[F] Ruminococcaceae	1	0.0004	0.0013	0.175	0.6	0	0.225	one
[F] Porphyromonadaceae	[G] Oscillospira	1	0.0042	0.0028	0.18125	0.6125	0	0.20625	one
[F] Rikenellaceae	[F] Rikenellaceae	1	0.0002	0.0001	0.36875	0.44375	0	0.1875	one
[F] Rikenellaceae	[O] Clostridiales	1	0.0001	0.0003	0.18125	0.5875	0	0.23125	one
[F] Rikenellaceae	[F] Ruminococcaceae	1	0.0002	0.0024	0.175	0.6375	0	0.1875	one
[F] Rikenellaceae	[F] Ruminococcaceae	1	0.0029	0.0024	0.175	0.6375	0	0.1875	one
[O] Clostridiales	[O] Clostridiales	1	0.0033	0.0003	0.175	0.475	0	0.35	one
[O] Clostridiales	[G] Coprococcus	1	0.0037	0.0004	0.175	0.50625	0	0.31875	one
[O] Clostridiales	[G] Lachnospira	1	0.0046	0.0004	0.18125	0.575	0	0.24375	one
[O] Clostridiales	[F] Ruminococcaceae	1	0.0041	0.0024	0.175	0.55	0	0.275	one
[O] Clostridiales	[F] Ruminococcaceae	1	0.0021	0.0013	0.175	0.33125	0	0.49375	one
[O] Clostridiales	[G] Ruminococcus	1	0.0033	0.0001	0.2	0.45	0	0.35	one
[F] Catabacteriaceae	[G] Blautia	1	0.0023	0.0012	0.175	0.65	0	0.175	one
[F] Catabacteriaceae	[G] Coprococcus	1	0.0014	0.0004	0.175	0.5875	0	0.2375	one
[F] Catabacteriaceae	[F] Ruminococcaceae	1	0.001	0.0013	0.175	0.5375	0	0.2875	one
[F] ClostridialesFamilyXIII.IncertaeSedis	[F] Ruminococcaceae	1	0.0002	0.0013	0.175	0.56875	0	0.25625	one
[G] Coprococcus	[F] Ruminococcaceae	1	0.0027	0.0013	0.175	0.33125	0	0.49375	one
[G] Dorea	[G] Ruminococcus	1	0.001	0.0011	0.18125	0.6	0	0.21875	one
[G] Lachnobacterium	[G] Ruminococcus	1	0.0007	0.0001	0.2	0.625	0	0.175	one
[G] Lachnobacterium	[G] Subdoligranulum	1	0.0001	0.0001	0.21875	0.46875	0	0.3125	one
[G] Eubacterium	[G] Faecalibacterium	1	0.0008	0.0031	0.1875	0.58125	0	0.23125	one
[G] Eubacterium	[G] Oscillospira	1	0.0016	0.0028	0.18125	0.625	0	0.19375	one
[G] Eubacterium	[G] Ruminococcus	1	0.0003	0.0001	0.2	0.4875	0	0.3125	one
[C] Betaproteobacteria	[F] Alcaligenaceae	1	0.0003	0.0001	0.3125	0.3875	0	0.3	one
Root	[F] Ruminococcaceae	1	0.0036	0.0014	0.19375	0.48125	0	0.325	one
[O] Bifidobacteriales	[G] Roseburia	1	0.0002	0.0048	0.18125	0.49375	0	0.325	one
[F] Rikenellaceae	[F] Ruminococcaceae	1	0.0002	0.0025	0.18125	0.63125	0	0.1875	one
[F] Rikenellaceae	[F] Ruminococcaceae	1	0.0029	0.0025	0.18125	0.63125	0	0.1875	one
[O] Clostridiales	[F] Ruminococcaceae	1	0.0041	0.0025	0.18125	0.54375	0	0.275	one
[O] Clostridiales	[F] Ruminococcaceae	1	0.0041	0.0014	0.19375	0.53125	0	0.275	one
[F] Catabacteriaceae	[G] Coprococcus	1	0.0014	0.0006	0.23125	0.53125	0	0.2375	one
[F] Catabacteriaceae	[F] Ruminococcaceae	1	0.001	0.0014	0.19375	0.51875	0	0.2875	one
[F] ClostridialesFamilyXIII.IncertaeSedis	[F] Ruminococcaceae	1	0.0003	0.0014	0.19375	0.61875	0	0.1875	one
[G] Coprococcus	[F] Ruminococcaceae	1	0.0027	0.0014	0.19375	0.3125	0	0.49375	one
Root	[G] Faecalibacterium	1	0.0036	0.0032	0.19375	0.48125	0	0.325	one
[O] Bifidobacteriales	[G] Roseburia	1	0.0002	0.005	0.19375	0.48125	0	0.325	one
[F] Porphyromonadaceae	[G] Oscillospira	1	0.0042	0.0035	0.2	0.59375	0	0.20625	one
[F] Rikenellaceae	[O] Clostridiales	1	0.0001	0.0004	0.21875	0.55	0	0.23125	one
[G] Dorea	[G] Ruminococcus	1	0.001	0.0012	0.19375	0.5875	0	0.21875	one
[G] Eubacterium	[G] Faecalibacterium	1	0.0008	0.0036	0.20625	0.5625	0	0.23125	one
[G] Eubacterium	[G] Oscillospira	1	0.0016	0.0033	0.19375	0.6125	0	0.19375	one
