## Supplementary material for "Identification of Complex Multidimensional Patterns in Microbial Communities": Table S5 Saliva.xlsx

### Sheet: Sheet1
Organism 1	Organism 2	Pattern Score	Threshold Organism 1	Threshold Organism 2	P00	P01	P10	P11	Relationship
[F] Streptococcaceae	[G] Eubacterium	1	0.0001	0.0014	0.584615	0.2	0.215385	0	co-exclusion
[G] Mogibacterium	[F] Pasteurellaceae	1	0.002	0.001	0.561538	0.2	0.238462	0	co-exclusion
[O] Burkholderiales	[F] Pasteurellaceae	1	0.0005	0.001	0.507692	0.2	0.292308	0	co-exclusion
[O] Burkholderiales	[G] Ralstonia	0.961538	0.0046	0.0025	0.861538	0.0153846	0.0230769	0.1	co-presence
