## Supplementary material for "Identification of Complex Multidimensional Patterns in Microbial Communities": Table S6 Throat.xlsx

### Sheet: Sheet1
Organism 1	Organism 2	Pattern Score	Threshold Organism 1	Threshold Organism 2	P00	P01	P10	P11	Relationship
[G] Tannerella	[G] Actinobacillus	1	0.0021	0.0005	0.571429	0.235714	0.192857	0	co-exclusion
[G] Mogibacterium	[F] Pasteurellaceae	1	0.003	0.0006	0.528571	0.192857	0.278571	0	co-exclusion
