## Supplementary material for "Identification of Complex Multidimensional Patterns in Microbial Communities": Table S7 Tongue dorsum.xlsx

### Sheet: Sheet1
Organism 1	Organism 2	Pattern Score	Threshold Organism 1	Threshold Organism 2	P00	P01	P10	P11	Relationship
[F] Flavobacteriaceae	[G] Mogibacterium	1	0.003	0.0049	0.471698	0.176101	0.352201	0	co-exclusion
[G] Selenomonas	[F] Pasteurellaceae	1	0.0047	0.0003	0.591195	0.188679	0.220126	0	co-exclusion
[F] Flavobacteriaceae	[G] Mogibacterium	1	0.0035	0.0043	0.503145	0.188679	0.308176	0	co-exclusion
Root	[G] Lactobacillus	0.993711	0.0009	0.0001	0.584906	0.201258	0.207547	0.00628931	co-exclusion
[F] Flavobacteriaceae	[G] Mogibacterium	1	0.0037	0.0038	0.477987	0.226415	0.295597	0	co-exclusion
[F] Flavobacteriaceae	[C] TM7-3	0.993711	0.0044	0.001	0.572327	0.220126	0.201258	0.00628931	co-exclusion
[G] Anaeroglobus	[F] Neisseriaceae	0.993711	0.0002	0.0011	0.522013	0.232704	0.238994	0.00628931	co-exclusion
[F] Neisseriaceae	[F] F16	0.993711	0.0014	0.0023	0.503145	0.289308	0.201258	0.00628931	co-exclusion
Root	[G] Porphyromonas	1	0.0008	0.0005	0.194969	0.534591	0	0.27044	one
[G] Tannerella	[G] Mogibacterium	1	0.0006	0.0004	0.213836	0.54717	0	0.238994	one
[G] Tannerella	[G] Catonella	1	0.0005	0.0011	0.194969	0.54717	0	0.257862	one
[G] Tannerella	[G] Moryella	1	0.0006	0.0031	0.201258	0.559748	0	0.238994	one
[G] Tannerella	[G] Fusobacterium	1	0.0004	0.0012	0.194969	0.503145	0	0.301887	one
[G] Tannerella	[G] Leptotrichia	1	0.0004	0.0031	0.201258	0.496855	0	0.301887	one
[G] Tannerella	[F] F16	1	0.0009	0.0001	0.201258	0.597484	0	0.201258	one
[G] Tannerella	[O] EW055	1	0.0009	0.001	0.194969	0.603774	0	0.201258	one
[G] Tannerella	[G] Bulleidia	1	0.0007	0.0007	0.194969	0.578616	0	0.226415	one
[F] Prevotellaceae	[G] Gemella	1	0.0003	0.0021	0.194969	0.572327	0	0.232704	one
[F] Prevotellaceae	[G] Peptostreptococcus	1	0.0004	0.0001	0.301887	0.490566	0	0.207547	one
[O] Clostridiales	[O] EW055	1	0.0002	0.001	0.194969	0.477987	0	0.327044	one
[O] Clostridiales	[G] Leptotrichia	1	0.0007	0.0031	0.201258	0.515723	0	0.283019	one
[F] ClostridialesFamilyXI.IncertaeSedis	[G] Fusobacterium	1	0.0002	0.0012	0.194969	0.358491	0	0.446541	one
[G] Eubacterium	[G] Mogibacterium	1	0.0015	0.0004	0.213836	0.371069	0	0.415094	one
[G] Eubacterium	[F] Lachnospiraceae	1	0.0028	0.0022	0.201258	0.553459	0	0.245283	one
[G] Eubacterium	[O] EW055	1	0.0029	0.001	0.194969	0.572327	0	0.232704	one
[G] Eubacterium	[G] Bulleidia	1	0.001	0.0007	0.194969	0.295597	0	0.509434	one
[G] Mogibacterium	[G] Moryella	1	0.0018	0.0031	0.201258	0.314465	0	0.484277	one
[G] Mogibacterium	[G] Bulleidia	1	0.002	0.0007	0.194969	0.333333	0	0.471698	one
[G] Eubacterium	[G] Fusobacterium	1	0.0001	0.0012	0.194969	0.477987	0	0.327044	one
[F] Lachnospiraceae	[F] Lachnospiraceae	1	0.0037	0.0022	0.201258	0.477987	0	0.320755	one
[F] Lachnospiraceae	[G] Leptotrichia	1	0.0022	0.0031	0.201258	0.415094	0	0.383648	one
[F] Lachnospiraceae	[G] Bulleidia	1	0.0037	0.0007	0.194969	0.484277	0	0.320755	one
[G] Butyrivibrio	[G] Selenomonas	1	0.0002	0.0002	0.245283	0.389937	0	0.36478	one
[G] Catonella	[G] Bulleidia	1	0.0049	0.0007	0.194969	0.427673	0	0.377358	one
[G] Peptococcus	[G] Fusobacterium	1	0.0003	0.0012	0.194969	0.465409	0	0.339623	one
[G] Peptococcus	[G] Leptotrichia	1	0.0007	0.0031	0.201258	0.559748	0	0.238994	one
[F] Veillonellaceae	[G] Selenomonas	1	0.005	0.0002	0.245283	0.402516	0	0.352201	one
[G] Selenomonas	[O] EW055	1	0.0038	0.001	0.194969	0.534591	0	0.27044	one
[F] Fusobacteriaceae	[G] Fusobacterium	1	0.0001	0.0012	0.194969	0.572327	0	0.232704	one
[F] Fusobacteriaceae	[G] Leptotrichia	1	0.0001	0.0031	0.201258	0.566038	0	0.232704	one
[F] Neisseriaceae	[G] Haemophilus	1	0.001	0.0011	0.201258	0.540881	0	0.257862	one
[P] SR1	[F] F16	1	0.0024	0.0001	0.201258	0.603774	0	0.194969	one
[G] Treponema	[F] F16	1	0.0005	0.0001	0.201258	0.566038	0	0.232704	one
[G] Treponema	[O] EW055	1	0.0008	0.001	0.194969	0.591195	0	0.213836	one
[G] Treponema	[G] Bulleidia	1	0.0008	0.0007	0.194969	0.591195	0	0.213836	one
