## Supplementary material for "Identification of Complex Multidimensional Patterns in Microbial Communities": Table S8 Supragingival plaque.xlsx

### Sheet: Sheet1
Organism 1	Organism 2	Pattern Score	Threshold Organism 1	Threshold Organism 2	P00	P01	P10	P11	Relationship
[G] Atopobium	[C] Betaproteobacteria	1	0.0004	0.0014	0.580645	0.212903	0.206452	0	co-exclusion
[G] Tannerella	[C] Betaproteobacteria	1	0.002	0.0019	0.587097	0.193548	0.219355	0	co-exclusion
[G] Mogibacterium	[C] Betaproteobacteria	1	0.0001	0.0013	0.554839	0.225806	0.219355	0	co-exclusion
[F] Lachnospiraceae	[C] Betaproteobacteria	1	0.0012	0.0019	0.548387	0.193548	0.258065	0	co-exclusion
[C] Betaproteobacteria	[F] F16	1	0.0016	0.0002	0.587097	0.212903	0.2	0	co-exclusion
[C] Betaproteobacteria	[G] Bulleidia	1	0.0011	0.0002	0.529032	0.212903	0.258065	0	co-exclusion
[G] Propionibacterium	[G] Porphyromonas	1	0.0047	0.0018	0.187097	0.574194	0	0.23871	one
[G] Atopobium	[G] Prevotella	1	0.0004	0.0014	0.187097	0.606452	0	0.206452	one
[G] Atopobium	[G] Selenomonas	1	0.0003	0.0003	0.193548	0.580645	0	0.225806	one
[G] Atopobium	[G] Fusobacterium	1	0.0005	0.0019	0.187097	0.625806	0	0.187097	one
[G] Atopobium	[G] Campylobacter	1	0.0003	0.0028	0.180645	0.593548	0	0.225806	one
[P] Bacteroidetes	[G] Porphyromonas	1	0.0002	0.0018	0.187097	0.509677	0	0.303226	one
[P] Bacteroidetes	[G] Prevotella	1	0.0004	0.0014	0.187097	0.625806	0	0.187097	one
[P] Bacteroidetes	[G] Gemella	1	0.0004	0.0008	0.180645	0.632258	0	0.187097	one
[P] Bacteroidetes	[G] Fusobacterium	1	0.0003	0.0019	0.187097	0.6	0	0.212903	one
[P] Bacteroidetes	[O] EW055	1	0.0004	0.0007	0.180645	0.632258	0	0.187097	one
[O] Bacteroidales	[G] Prevotella	1	0.0001	0.0014	0.187097	0.412903	0	0.4	one
[O] Bacteroidales	[G] Fusobacterium	1	0.0002	0.0019	0.187097	0.470968	0	0.341935	one
[F] Porphyromonadaceae	[G] Porphyromonas	1	0.004	0.0018	0.187097	0.625806	0	0.187097	one
[F] Porphyromonadaceae	[G] Prevotella	1	0.0007	0.0014	0.187097	0.516129	0	0.296774	one
[F] Porphyromonadaceae	[F] Lachnospiraceae	1	0.0021	0.0001	0.367742	0.412903	0	0.219355	one
[F] Porphyromonadaceae	[G] Fusobacterium	1	0.0015	0.0019	0.187097	0.56129	0	0.251613	one
[F] Porphyromonadaceae	[G] Campylobacter	1	0.0008	0.0028	0.180645	0.529032	0	0.290323	one
[G] Tannerella	[G] Prevotella	1	0.0014	0.0014	0.187097	0.516129	0	0.296774	one
[G] Tannerella	[F] Lachnospiraceae	1	0.0026	0.0001	0.187097	0.6	0	0.212903	one
[G] Tannerella	[G] Selenomonas	1	0.0026	0.0003	0.193548	0.593548	0	0.212903	one
[G] Tannerella	[G] Fusobacterium	1	0.0008	0.0019	0.187097	0.425806	0	0.387097	one
[G] Tannerella	[G] Campylobacter	1	0.0005	0.0028	0.180645	0.367742	0	0.451613	one
[G] Tannerella	[O] EW055	1	0.0034	0.0007	0.180645	0.632258	0	0.187097	one
[O] Clostridiales	[G] Fusobacterium	1	0.0002	0.0019	0.187097	0.509677	0	0.303226	one
[O] Clostridiales	[G] Campylobacter	1	0.0004	0.0028	0.180645	0.619355	0	0.2	one
[O] Clostridiales	[F] Lachnospiraceae	1	0.0004	0.0001	0.187097	0.593548	0	0.219355	one
[O] Clostridiales	[G] Campylobacter	1	0.0003	0.0028	0.180645	0.580645	0	0.23871	one
[F] Lachnospiraceae	[F] Lachnospiraceae	1	0.0005	0.0001	0.187097	0.425806	0	0.387097	one
[F] Lachnospiraceae	[G] Selenomonas	1	0.0017	0.0003	0.193548	0.6	0	0.206452	one
[F] Lachnospiraceae	[G] Fusobacterium	1	0.0011	0.0019	0.187097	0.541935	0	0.270968	one
[F] Lachnospiraceae	[G] Campylobacter	1	0.0003	0.0028	0.180645	0.36129	0	0.458065	one
[F] Lachnospiraceae	[O] EW055	1	0.0017	0.0007	0.180645	0.612903	0	0.206452	one
[F] Lachnospiraceae	[G] Selenomonas	1	0.0022	0.0003	0.193548	0.445161	0	0.36129	one
[F] Lachnospiraceae	[G] Fusobacterium	1	0.005	0.0019	0.187097	0.56129	0	0.251613	one
[F] Lachnospiraceae	[G] Campylobacter	1	0.0047	0.0028	0.180645	0.554839	0	0.264516	one
[F] Lachnospiraceae	[O] EW055	1	0.0034	0.0007	0.180645	0.503226	0	0.316129	one
[G] Catonella	[G] Fusobacterium	1	0.0007	0.0019	0.187097	0.496774	0	0.316129	one
[G] Johnsonella	[G] Fusobacterium	1	0.0001	0.0019	0.187097	0.606452	0	0.206452	one
[G] Johnsonella	[G] Campylobacter	1	0.0001	0.0028	0.180645	0.612903	0	0.206452	one
[G] Oribacterium	[G] Campylobacter	1	0.0003	0.0028	0.180645	0.587097	0	0.232258	one
[G] Peptococcus	[G] Fusobacterium	1	0.0001	0.0019	0.187097	0.580645	0	0.232258	one
[G] Dialister	[G] Selenomonas	1	0.0006	0.0003	0.193548	0.6	0	0.206452	one
[G] Dialister	[G] Fusobacterium	1	0.0002	0.0019	0.187097	0.522581	0	0.290323	one
[G] Dialister	[G] Campylobacter	1	0.0006	0.0028	0.180645	0.612903	0	0.206452	one
[G] Dialister	[O] EW055	1	0.0003	0.0007	0.180645	0.580645	0	0.23871	one
[C] VC12-cl04	[G] Cardiobacterium	1	0.001	0.0003	0.251613	0.477419	0	0.270968	one
[C] Betaproteobacteria	[G] Lautropia	1	0.0006	0.0029	0.180645	0.445161	0	0.374194	one
[O] Burkholderiales	[G] Lautropia	1	0.0003	0.0029	0.180645	0.329032	0	0.490323	one
[G] Actinobacillus	[G] Haemophilus	1	0.0001	0.0004	0.212903	0.593548	0	0.193548	one
[G] Aggregatibacter	[G] Haemophilus	1	0.0016	0.0004	0.212903	0.432258	0	0.354839	one
[P] Spirochaetes	[O] EW055	1	0.0001	0.0007	0.180645	0.587097	0	0.232258	one
[C] TM7-3	[O] EW055	1	0.001	0.0007	0.180645	0.63871	0	0.180645	one
[G] Propionibacterium	[G] Porphyromonas	1	0.0047	0.0021	0.193548	0.567742	0	0.23871	one
[G] Atopobium	[G] Prevotella	1	0.0004	0.0015	0.193548	0.6	0	0.206452	one
[G] Atopobium	[G] Campylobacter	1	0.0003	0.0031	0.193548	0.580645	0	0.225806	one
[P] Bacteroidetes	[G] Porphyromonas	1	0.0002	0.0021	0.193548	0.503226	0	0.303226	one
[P] Bacteroidetes	[G] Fusobacterium	1	0.0003	0.002	0.193548	0.593548	0	0.212903	one
[O] Bacteroidales	[G] Prevotella	1	0.0001	0.0015	0.193548	0.406452	0	0.4	one
[O] Bacteroidales	[G] Fusobacterium	1	0.0002	0.002	0.193548	0.464516	0	0.341935	one
[F] Porphyromonadaceae	[G] Prevotella	1	0.0007	0.0015	0.193548	0.509677	0	0.296774	one
[F] Porphyromonadaceae	[G] Fusobacterium	1	0.0015	0.002	0.193548	0.554839	0	0.251613	one
[F] Porphyromonadaceae	[G] Campylobacter	1	0.0008	0.0031	0.193548	0.516129	0	0.290323	one
[G] Tannerella	[G] Prevotella	1	0.0014	0.0015	0.193548	0.509677	0	0.296774	one
[G] Tannerella	[F] Lachnospiraceae	1	0.0026	0.0002	0.206452	0.580645	0	0.212903	one
[G] Tannerella	[G] Fusobacterium	1	0.0008	0.002	0.193548	0.419355	0	0.387097	one
[G] Tannerella	[G] Campylobacter	1	0.0005	0.0031	0.193548	0.354839	0	0.451613	one
[O] Clostridiales	[G] Fusobacterium	1	0.0002	0.002	0.193548	0.503226	0	0.303226	one
[O] Clostridiales	[G] Campylobacter	1	0.0004	0.0031	0.193548	0.606452	0	0.2	one
[O] Clostridiales	[F] Lachnospiraceae	1	0.0004	0.0002	0.206452	0.574194	0	0.219355	one
[O] Clostridiales	[G] Campylobacter	1	0.0003	0.0031	0.193548	0.567742	0	0.23871	one
[F] Lachnospiraceae	[F] Lachnospiraceae	1	0.0005	0.0003	0.245161	0.367742	0	0.387097	one
[F] Lachnospiraceae	[G] Fusobacterium	1	0.0011	0.002	0.193548	0.535484	0	0.270968	one
[F] Lachnospiraceae	[G] Campylobacter	1	0.0003	0.0031	0.193548	0.348387	0	0.458065	one
[F] Lachnospiraceae	[O] EW055	1	0.0017	0.0011	0.219355	0.574194	0	0.206452	one
[F] Lachnospiraceae	[G] Fusobacterium	1	0.005	0.002	0.193548	0.554839	0	0.251613	one
[F] Lachnospiraceae	[G] Campylobacter	1	0.0047	0.0031	0.193548	0.541935	0	0.264516	one
[G] Catonella	[G] Fusobacterium	1	0.0007	0.002	0.193548	0.490323	0	0.316129	one
[G] Johnsonella	[G] Fusobacterium	1	0.0001	0.002	0.193548	0.6	0	0.206452	one
[G] Oribacterium	[G] Campylobacter	1	0.0003	0.0031	0.193548	0.574194	0	0.232258	one
[G] Peptococcus	[G] Fusobacterium	1	0.0001	0.002	0.193548	0.574194	0	0.232258	one
[G] Dialister	[G] Fusobacterium	1	0.0002	0.002	0.193548	0.516129	0	0.290323	one
[G] Dialister	[G] Campylobacter	1	0.0006	0.0031	0.193548	0.6	0	0.206452	one
[G] Dialister	[O] EW055	1	0.0003	0.0011	0.219355	0.541935	0	0.23871	one
[C] Betaproteobacteria	[G] Lautropia	1	0.0006	0.0037	0.2	0.425806	0	0.374194	one
[O] Burkholderiales	[G] Lautropia	1	0.0003	0.0037	0.2	0.309677	0	0.490323	one
[P] Spirochaetes	[O] EW055	1	0.0001	0.001	0.206452	0.56129	0	0.232258	one
