## Supplementary material for "Identification of Complex Multidimensional Patterns in Microbial Communities": Table S9 Subgingival plaque.xlsx

### Sheet: Sheet1
Organism 1	Organism 2	Pattern Score	Threshold Organism 1	Threshold Organism 2	P00	P01	P10	P11	Relationship
[G] Moryella	[F] Comamonadaceae	1	0.0004	0.0028	0.593548	0.174194	0.232258	0	co-exclusion
[G] Peptococcus	[C] Betaproteobacteria	1	0.0009	0.0008	0.612903	0.2	0.187097	0	co-exclusion
[G] Dialister	[C] Betaproteobacteria	1	0.0049	0.0008	0.625806	0.2	0.174194	0	co-exclusion
[O] Bacteroidales	[G] Granulicatella	0.993548	0.0025	0.0047	0.43871	0.354839	0.2	0.00645161	co-exclusion
[O] Bacteroidales	[G] Abiotrophia	0.993548	0.0003	0.0048	0.606452	0.193548	0.193548	0.00645161	co-exclusion
[G] Tannerella	[G] Abiotrophia	0.993548	0.005	0.0048	0.6	0.193548	0.2	0.00645161	co-exclusion
[G] Abiotrophia	[G] TG5	0.993548	0.0046	0.0005	0.574194	0.219355	0.2	0.00645161	co-exclusion
[G] Moryella	[P] SR1	0.993548	0.0004	0.0015	0.56129	0.206452	0.225806	0.00645161	co-exclusion
[G] Peptococcus	[C] Betaproteobacteria	0.993548	0.0008	0.0008	0.593548	0.193548	0.206452	0.00645161	co-exclusion
[G] Dialister	[C] Betaproteobacteria	0.993548	0.0033	0.0008	0.593548	0.193548	0.206452	0.00645161	co-exclusion
Root	[G] Tannerella	1	0.0016	0.0001	0.283871	0.464516	0	0.251613	one
[O] Actinomycetales	[G] Corynebacterium	1	0.0028	0.0033	0.193548	0.354839	0	0.451613	one
[P] Bacteroidetes	[F] Porphyromonadaceae	1	0.0005	0.0001	0.419355	0.387097	0	0.193548	one
[P] Bacteroidetes	[G] Tannerella	1	0.0005	0.0001	0.283871	0.522581	0	0.193548	one
[O] Bacteroidales	[F] Porphyromonadaceae	1	0.0014	0.0001	0.419355	0.277419	0	0.303226	one
[O] Bacteroidales	[G] Tannerella	1	0.002	0.0001	0.283871	0.477419	0	0.23871	one
[O] Bacteroidales	[G] Catonella	1	0.0026	0.0001	0.270968	0.516129	0	0.212903	one
[O] Bacteroidales	[G] Tannerella	1	0.0001	0.0001	0.283871	0.451613	0	0.264516	one
[O] Bacteroidales	[G] Eubacterium	1	0.0002	0.0001	0.270968	0.496774	0	0.232258	one
[G] Tannerella	[G] Selenomonas	1	0.0022	0.0018	0.2	0.419355	0	0.380645	one
[O] Clostridiales	[G] Catonella	1	0.0013	0.0001	0.270968	0.458065	0	0.270968	one
[G] Eubacterium	[O] EW055	1	0.0001	0.0032	0.193548	0.587097	0	0.219355	one
[G] Eubacterium	[F] Lachnospiraceae	1	0.0043	0.0001	0.296774	0.470968	0	0.232258	one
[G] Eubacterium	[G] Catonella	1	0.0041	0.0001	0.270968	0.483871	0	0.245161	one
[F] Lachnospiraceae	[F] Lachnospiraceae	1	0.0014	0.0003	0.193548	0.477419	0	0.329032	one
[G] Peptococcus	[G] Treponema	1	0.0009	0.0001	0.290323	0.509677	0	0.2	one
[G] Peptostreptococcus	[O] EW055	1	0.0002	0.0032	0.193548	0.535484	0	0.270968	one
[G] Anaeroglobus	[G] Dialister	1	0.0001	0.0001	0.329032	0.445161	0	0.225806	one
[G] Anaeroglobus	[O] EW055	1	0.0001	0.0032	0.193548	0.580645	0	0.225806	one
[G] Dialister	[O] EW055	1	0.0018	0.0032	0.193548	0.464516	0	0.341935	one
[C] Betaproteobacteria	[G] Lautropia	1	0.0001	0.0013	0.2	0.316129	0	0.483871	one
[O] Burkholderiales	[G] Lautropia	1	0.0005	0.0013	0.2	0.580645	0	0.219355	one
[F] Pasteurellaceae	[G] Haemophilus	1	0.0001	0.0004	0.219355	0.567742	0	0.212903	one
[P] Spirochaetes	[G] Treponema	1	0.0002	0.0001	0.290323	0.322581	0	0.387097	one
[P] Spirochaetes	[O] EW055	1	0.0006	0.0032	0.193548	0.580645	0	0.225806	one
