## Supplementary material for "Identification of Complex Multidimensional Patterns in Microbial Communities": Table S10 Buccal mucosa.xlsx

### Sheet: Sheet1
Organism 1	Organism 2	Pattern Score	Threshold Organism 1	Threshold Organism 2	P00	P01	P10	P11	Relationship
Root	[G] Capnocytophaga	1	0.0002	0.0016	0.181818	0.62987	0	0.188312	one
Root	[F] Lachnospiraceae	1	0.0002	0.0002	0.181818	0.62987	0	0.188312	one
Root	[G] Leptotrichia	1	0.0002	0.0019	0.175325	0.636364	0	0.188312	one
[O] Actinomycetales	[G] Actinomyces	1	0.0004	0.0036	0.175325	0.564935	0	0.25974	one
[G] Atopobium	[G] Prevotella	1	0.001	0.0049	0.175325	0.532468	0	0.292208	one
[P] Bacteroidetes	[G] Prevotella	1	0.0002	0.0049	0.175325	0.649351	0	0.175325	one
[G] Tannerella	[G] Prevotella	1	0.0006	0.0049	0.175325	0.584416	0	0.24026	one
[G] Tannerella	[G] Capnocytophaga	1	0.0006	0.0016	0.181818	0.577922	0	0.24026	one
[G] Tannerella	[F] Lachnospiraceae	1	0.0011	0.0002	0.181818	0.636364	0	0.181818	one
[G] Tannerella	[G] Oribacterium	1	0.001	0.0001	0.220779	0.590909	0	0.188312	one
[G] Tannerella	[G] Campylobacter	1	0.0005	0.0004	0.175325	0.564935	0	0.25974	one
[G] Abiotrophia	[G] Granulicatella	1	0.004	0.0039	0.175325	0.461039	0	0.363636	one
[O] Clostridiales	[G] Oribacterium	1	0.0002	0.0001	0.220779	0.597403	0	0.181818	one
[O] Clostridiales	[G] Campylobacter	1	0.0002	0.0004	0.175325	0.642857	0	0.181818	one
[O] Clostridiales	[O] EW055	1	0.0004	0.0002	0.188312	0.616883	0	0.194805	one
[F] ClostridialesFamilyXI.IncertaeSedis	[G] Fusobacterium	1	0.0003	0.001	0.175325	0.545455	0	0.279221	one
[G] Mogibacterium	[G] Campylobacter	1	0.0005	0.0004	0.175325	0.616883	0	0.207792	one
[G] Eubacterium	[F] Lachnospiraceae	1	0.0001	0.0002	0.181818	0.61039	0	0.207792	one
[G] Eubacterium	[G] Moryella	1	0.0002	0.0001	0.194805	0.623377	0	0.181818	one
[G] Eubacterium	[G] Fusobacterium	1	0.0001	0.001	0.175325	0.616883	0	0.207792	one
[F] Lachnospiraceae	[O] EW055	1	0.0011	0.0002	0.188312	0.62987	0	0.181818	one
[F] Lachnospiraceae	[G] Moryella	1	0.0036	0.0001	0.194805	0.590909	0	0.214286	one
[F] Lachnospiraceae	[G] Oribacterium	1	0.0025	0.0001	0.220779	0.448052	0	0.331169	one
[F] Lachnospiraceae	[G] Leptotrichia	1	0.0028	0.0019	0.175325	0.532468	0	0.292208	one
[G] Catonella	[G] Campylobacter	1	0.0011	0.0004	0.175325	0.642857	0	0.181818	one
[G] Moryella	[O] EW055	1	0.0026	0.0002	0.188312	0.584416	0	0.227273	one
[G] Oribacterium	[G] Campylobacter	1	0.0015	0.0004	0.175325	0.461039	0	0.363636	one
[G] Peptostreptococcus	[G] Leptotrichia	1	0.0005	0.0019	0.175325	0.636364	0	0.188312	one
[G] Peptostreptococcus	[G] Campylobacter	1	0.0004	0.0004	0.175325	0.597403	0	0.227273	one
[F] Veillonellaceae	[G] Campylobacter	1	0.0001	0.0004	0.175325	0.376623	0	0.448052	one
[C] Betaproteobacteria	[G] Lautropia	1	0.0001	0.0003	0.181818	0.603896	0	0.214286	one
[F] F16	[O] EW055	1	0.0005	0.0002	0.188312	0.571429	0	0.24026	one
Root	[G] Leptotrichia	1	0.0002	0.002	0.181818	0.62987	0	0.188312	one
[O] Actinomycetales	[G] Actinomyces	1	0.0004	0.004	0.181818	0.558442	0	0.25974	one
[G] Atopobium	[G] Prevotella	1	0.001	0.005	0.181818	0.525974	0	0.292208	one
[G] Tannerella	[G] Prevotella	1	0.0006	0.005	0.181818	0.577922	0	0.24026	one
[G] Tannerella	[G] Campylobacter	1	0.0005	0.0005	0.194805	0.545455	0	0.25974	one
[G] Abiotrophia	[G] Granulicatella	1	0.004	0.004	0.181818	0.454545	0	0.363636	one
[O] Clostridiales	[G] Campylobacter	1	0.0002	0.0005	0.194805	0.623377	0	0.181818	one
[F] ClostridialesFamilyXI.IncertaeSedis	[G] Fusobacterium	1	0.0003	0.0011	0.181818	0.538961	0	0.279221	one
[G] Mogibacterium	[G] Campylobacter	1	0.0005	0.0005	0.194805	0.597403	0	0.207792	one
[G] Eubacterium	[G] Fusobacterium	1	0.0001	0.0011	0.181818	0.61039	0	0.207792	one
[F] Lachnospiraceae	[G] Leptotrichia	1	0.0028	0.002	0.181818	0.525974	0	0.292208	one
[G] Catonella	[G] Campylobacter	1	0.0011	0.0005	0.194805	0.623377	0	0.181818	one
[G] Oribacterium	[G] Campylobacter	1	0.0015	0.0005	0.194805	0.441558	0	0.363636	one
[G] Peptostreptococcus	[G] Leptotrichia	1	0.0005	0.002	0.181818	0.62987	0	0.188312	one
[G] Peptostreptococcus	[G] Campylobacter	1	0.0004	0.0005	0.194805	0.577922	0	0.227273	one
[F] Veillonellaceae	[G] Campylobacter	1	0.0001	0.0005	0.194805	0.357143	0	0.448052	one
[G] Tannerella	[G] Capnocytophaga	1	0.0006	0.0017	0.194805	0.564935	0	0.24026	one
[G] Abiotrophia	[G] Granulicatella	1	0.004	0.0044	0.194805	0.441558	0	0.363636	one
[O] Clostridiales	[O] EW055	1	0.0004	0.0005	0.311688	0.493506	0	0.194805	one
[F] ClostridialesFamilyXI.IncertaeSedis	[G] Fusobacterium	1	0.0003	0.0012	0.201299	0.519481	0	0.279221	one
[G] Eubacterium	[F] Lachnospiraceae	1	0.0001	0.0003	0.220779	0.571429	0	0.207792	one
[G] Eubacterium	[G] Fusobacterium	1	0.0001	0.0012	0.201299	0.590909	0	0.207792	one
[F] Lachnospiraceae	[G] Leptotrichia	1	0.0028	0.0023	0.194805	0.512987	0	0.292208	one
[C] Betaproteobacteria	[G] Lautropia	1	0.0001	0.0004	0.207792	0.577922	0	0.214286	one
