## Supplementary material for "Identification of Complex Multidimensional Patterns in Microbial Communities": Table S11 Hard palate.xlsx

### Sheet: Sheet1
Organism 1	Organism 2	Pattern Score	Threshold Organism 1	Threshold Organism 2	P00	P01	P10	P11	Relationship
[G] Abiotrophia	[F] Lachnospiraceae	1	0.0027	0.004	0.605442	0.204082	0.190476	0	co-exclusion
