## Supplementary material for "Identification of Complex Multidimensional Patterns in Microbial Communities": Table S12 Attached Keratinized gingiva.xlsx

### Sheet: Attached_Keratinized_gingiva_su
OTU 1 ID	Taxonomy	OTU 2 ID	Taxonomy	Score	Threshold 1	Threshold 2	P00	P01	P10	P11	Relationship
9	[G] Bacteroides	12	[F] Prevotellaceae	1	0.0002	0.0005	0.559006	0.223602	0.217391	0	co-exclusion
43	[G] Selenomonas	61	[F] Pasteurellaceae	1	0.0012	0.0018	0.565217	0.21118	0.223602	0	co-exclusion
0	Root	24	[F] Streptococcaceae	0.993789	0.0003	0.0006	0.602484	0.198758	0.192547	0.00621118	co-exclusion
34	[F] Lachnospiraceae	61	[F] Pasteurellaceae	0.993789	0.001	0.0018	0.571429	0.204969	0.217391	0.00621118	co-exclusion
0		7		0.78882	0.0003	0.0003	0.677019	0.124224	0.0869565	0.111801	co-presence
0		8		0.807453	0.0004	0.0002	0.701863	0.130435	0.0621118	0.10559	co-presence
0		12		0.869565	0.0003	0.0014	0.763975	0.0372671	0.0931677	0.10559	co-presence
1		3		0.801242	0.0002	0.0004	0.689441	0.124224	0.0745342	0.111801	co-presence
1		46		0.776398	0.0001	0.0042	0.652174	0.124224	0.0993789	0.124224	co-presence
1		50		0.757764	0.0001	0.002	0.652174	0.124224	0.118012	0.10559	co-presence
1		56		0.757764	0.0001	0.001	0.652174	0.124224	0.118012	0.10559	co-presence
1		71		0.776398	0.0001	0.0013	0.670807	0.10559	0.118012	0.10559	co-presence
2		3		0.782609	0.0047	0.0002	0.490683	0.0621118	0.15528	0.291925	co-presence
2		4		0.801242	0.0005	0.0002	0.136646	0.118012	0.0807453	0.664596	co-presence
2		56		0.751553	0.003	0.0002	0.378882	0.0931677	0.15528	0.372671	co-presence
3		4		0.745342	0.0003	0.005	0.590062	0.15528	0.0993789	0.15528	co-presence
3		46		0.776398	0.0009	0.0037	0.670807	0.161491	0.0621118	0.10559	co-presence
3		50		0.770186	0.0009	0.0016	0.664596	0.167702	0.0621118	0.10559	co-presence
3		55		0.776398	0.0005	0.0003	0.664596	0.130435	0.0931677	0.111801	co-presence
3		56		0.770186	0.0004	0.0011	0.664596	0.0993789	0.130435	0.10559	co-presence
3		71		0.795031	0.0004	0.0016	0.68323	0.0807453	0.124224	0.111801	co-presence
4		6		0.745342	0.005	0.0001	0.608696	0.0807453	0.173913	0.136646	co-presence
4		14		0.757764	0.0003	0.0029	0.10559	0.161491	0.0807453	0.652174	co-presence
4		36		0.776398	0.005	0.0005	0.670807	0.0186335	0.204969	0.10559	co-presence
4		57		0.757764	0.0002	0.0015	0.10559	0.111801	0.130435	0.652174	co-presence
5		49		0.78882	0.0002	0.0003	0.68323	0.0621118	0.149068	0.10559	co-presence
6		36		0.881988	0.0001	0.0004	0.751553	0.0310559	0.0869565	0.130435	co-presence
6		37		0.857143	0.0002	0.0005	0.751553	0.0931677	0.0496894	0.10559	co-presence
6		63		0.770186	0.0001	0.0001	0.658385	0.124224	0.10559	0.111801	co-presence
7		8		0.807453	0.0003	0.0004	0.701863	0.0621118	0.130435	0.10559	co-presence
7		12		0.84472	0.0003	0.0014	0.732919	0.0310559	0.124224	0.111801	co-presence
8		12		0.875776	0.0002	0.0004	0.695652	0.068323	0.0559006	0.180124	co-presence
10		13		0.838509	0.0008	0.0018	0.10559	0.10559	0.0559006	0.732919	co-presence
10		16		0.763975	0.0014	0.0001	0.10559	0.130435	0.10559	0.658385	co-presence
10		22		0.751553	0.0015	0.0035	0.10559	0.142857	0.10559	0.645963	co-presence
10		44		0.763975	0.0022	0.005	0.10559	0.186335	0.0496894	0.658385	co-presence
10		45		0.795031	0.0008	0.0003	0.10559	0.10559	0.0993789	0.689441	co-presence
10		46		0.751553	0.0011	0.0001	0.10559	0.111801	0.136646	0.645963	co-presence
10		59		0.819876	0.0015	0.0001	0.10559	0.142857	0.0372671	0.714286	co-presence
11		21		0.745342	0.0002	0.0008	0.639752	0.186335	0.068323	0.10559	co-presence
11		34		0.757764	0.0001	0.0006	0.639752	0.161491	0.0807453	0.118012	co-presence
11		71		0.763975	0.0001	0.0005	0.621118	0.180124	0.0559006	0.142857	co-presence
13		16		0.763975	0.0024	0.0003	0.111801	0.0621118	0.173913	0.652174	co-presence
13		22		0.813665	0.0031	0.003	0.10559	0.10559	0.0807453	0.708075	co-presence
13		44		0.838509	0.004	0.0044	0.10559	0.118012	0.0434783	0.732919	co-presence
13		45		0.84472	0.0024	0.0003	0.111801	0.0621118	0.0931677	0.732919	co-presence
13		46		0.78882	0.0025	0.0001	0.10559	0.0745342	0.136646	0.68323	co-presence
13		59		0.857143	0.002	0.0003	0.118012	0.0496894	0.0931677	0.73913	co-presence
14		16		0.78882	0.0033	0.0001	0.10559	0.10559	0.10559	0.68323	co-presence
14		57		0.757764	0.0028	0.0025	0.10559	0.0745342	0.167702	0.652174	co-presence
14		59		0.745342	0.0043	0.0003	0.10559	0.149068	0.10559	0.639752	co-presence
16		43		0.757764	0.0032	0.0008	0.546584	0.0621118	0.180124	0.21118	co-presence
16		45		0.782609	0.0002	0.0003	0.111801	0.124224	0.0931677	0.670807	co-presence
16		46		0.78882	0.0005	0.0008	0.273292	0.0559006	0.15528	0.515528	co-presence
16		55		0.745342	0.0042	0.0004	0.590062	0.0496894	0.204969	0.15528	co-presence
16		56		0.763975	0.0045	0.0011	0.602484	0.0434783	0.192547	0.161491	co-presence
16		59		0.78882	0.001	0.0012	0.267081	0.136646	0.0745342	0.521739	co-presence
21		37		0.751553	0.002	0.0004	0.645963	0.149068	0.0993789	0.10559	co-presence
21		50		0.763975	0.0004	0.0006	0.496894	0.142857	0.0931677	0.267081	co-presence
21		54		0.770186	0.0009	0.0005	0.602484	0.111801	0.118012	0.167702	co-presence
29		35		0.751553	0.0002	0.0002	0.645963	0.180124	0.068323	0.10559	co-presence
29		37		0.745342	0.0001	0.0004	0.639752	0.149068	0.10559	0.10559	co-presence
31		33		0.763975	0.0001	0.0001	0.645963	0.21118	0.0248447	0.118012	co-presence
31		36		0.763975	0.0001	0.0001	0.652174	0.204969	0.0310559	0.111801	co-presence
31		37		0.826087	0.0001	0.0004	0.714286	0.142857	0.0310559	0.111801	co-presence
33		34		0.801242	0.0003	0.0016	0.68323	0.0559006	0.142857	0.118012	co-presence
33		36		0.757764	0.0003	0.0003	0.645963	0.0931677	0.149068	0.111801	co-presence
33		43		0.763975	0.0004	0.0008	0.639752	0.149068	0.0869565	0.124224	co-presence
33		46		0.751553	0.0003	0.0049	0.645963	0.0931677	0.15528	0.10559	co-presence
33		71		0.795031	0.0004	0.0014	0.689441	0.0993789	0.10559	0.10559	co-presence
34		35		0.795031	0.0013	0.0003	0.689441	0.10559	0.0993789	0.10559	co-presence
34		36		0.770186	0.0006	0.0004	0.664596	0.0559006	0.173913	0.10559	co-presence
34		37		0.782609	0.0007	0.0006	0.677019	0.0559006	0.161491	0.10559	co-presence
34		39		0.832298	0.0013	0.0001	0.726708	0.068323	0.0993789	0.10559	co-presence
34		43		0.807453	0.001	0.0024	0.701863	0.0745342	0.118012	0.10559	co-presence
34		46		0.881988	0.0017	0.0049	0.757764	0.0745342	0.0434783	0.124224	co-presence
34		71		0.832298	0.0013	0.0009	0.68323	0.111801	0.0559006	0.149068	co-presence
34		72		0.807453	0.0008	0.0001	0.695652	0.068323	0.124224	0.111801	co-presence
35		36		0.745342	0.0002	0.0003	0.627329	0.0869565	0.167702	0.118012	co-presence
35		39		0.826087	0.0003	0.0001	0.720497	0.068323	0.10559	0.10559	co-presence
35		43		0.763975	0.0003	0.001	0.658385	0.130435	0.10559	0.10559	co-presence
35		71		0.770186	0.0003	0.0011	0.664596	0.124224	0.10559	0.10559	co-presence
35		72		0.745342	0.0002	0.0001	0.639752	0.0745342	0.180124	0.10559	co-presence
36		37		0.84472	0.0003	0.0006	0.73913	0.0559006	0.0993789	0.10559	co-presence
36		39		0.84472	0.0003	0.0001	0.732919	0.0621118	0.0931677	0.111801	co-presence
36		71		0.770186	0.0003	0.0009	0.652174	0.142857	0.0869565	0.118012	co-presence
36		72		0.776398	0.0001	0.0001	0.639752	0.0434783	0.180124	0.136646	co-presence
37		39		0.795031	0.0004	0.0001	0.68323	0.0621118	0.142857	0.111801	co-presence
37		46		0.763975	0.0005	0.0042	0.658385	0.142857	0.0931677	0.10559	co-presence
37		71		0.801242	0.0006	0.0009	0.689441	0.149068	0.0496894	0.111801	co-presence
37		72		0.801242	0.0004	0.0001	0.68323	0.0621118	0.136646	0.118012	co-presence
39		71		0.776398	0.0001	0.0009	0.670807	0.15528	0.068323	0.10559	co-presence
43		46		0.838509	0.0021	0.005	0.726708	0.0807453	0.0807453	0.111801	co-presence
43		56		0.770186	0.0021	0.0009	0.664596	0.142857	0.0869565	0.10559	co-presence
43		59		0.757764	0.0004	0.0049	0.453416	0.167702	0.0745342	0.304348	co-presence
43		71		0.813665	0.0009	0.0023	0.708075	0.0434783	0.142857	0.10559	co-presence
45		46		0.776398	0.0003	0.0001	0.111801	0.0931677	0.130435	0.664596	co-presence
45		59		0.770186	0.0003	0.0004	0.111801	0.0931677	0.136646	0.658385	co-presence
46		50		0.770186	0.0044	0.0023	0.664596	0.0993789	0.130435	0.10559	co-presence
46		55		0.795031	0.0044	0.0003	0.658385	0.10559	0.0993789	0.136646	co-presence
46		56		0.763975	0.003	0.0013	0.645963	0.0559006	0.180124	0.118012	co-presence
46		59		0.770186	0.0001	0.0003	0.111801	0.130435	0.0993789	0.658385	co-presence
46		63		0.757764	0.0043	0.0001	0.639752	0.118012	0.124224	0.118012	co-presence
46		71		0.826087	0.0049	0.0018	0.720497	0.0807453	0.0931677	0.10559	co-presence
49		50		0.763975	0.0002	0.002	0.658385	0.124224	0.111801	0.10559	co-presence
49		51		0.906832	0.0003	0.0001	0.795031	0.0372671	0.0559006	0.111801	co-presence
50		54		0.745342	0.0006	0.0002	0.465839	0.124224	0.130435	0.279503	co-presence
54		55		0.757764	0.0008	0.0003	0.652174	0.136646	0.10559	0.10559	co-presence
55		56		0.757764	0.0003	0.0009	0.63354	0.124224	0.118012	0.124224	co-presence
55		63		0.757764	0.0003	0.0001	0.639752	0.118012	0.124224	0.118012	co-presence
55		71		0.757764	0.0004	0.0008	0.639752	0.15528	0.0869565	0.118012	co-presence
56		71		0.801242	0.001	0.002	0.695652	0.0745342	0.124224	0.10559	co-presence
61		62		0.850932	0.0013	0.0047	0.670807	0.0869565	0.0621118	0.180124	co-presence
0		8		0.801242	0.0003	0.0002	0.68323	0.118012	0.0807453	0.118012	co-presence
0		12		0.838509	0.0003	0.0008	0.726708	0.0745342	0.0869565	0.111801	co-presence
1		50		0.751553	0.0001	0.0018	0.639752	0.136646	0.111801	0.111801	co-presence
1		56		0.751553	0.0001	0.0009	0.639752	0.136646	0.111801	0.111801	co-presence
1		71		0.757764	0.0001	0.001	0.645963	0.130435	0.111801	0.111801	co-presence
3		46		0.751553	0.0004	0.0042	0.63354	0.130435	0.118012	0.118012	co-presence
3		50		0.757764	0.0006	0.0016	0.645963	0.161491	0.0807453	0.111801	co-presence
3		56		0.763975	0.0003	0.0011	0.652174	0.0931677	0.142857	0.111801	co-presence
4		14		0.757764	0.0003	0.0033	0.118012	0.149068	0.0931677	0.639752	co-presence
4		36		0.751553	0.005	0.0004	0.639752	0.0496894	0.198758	0.111801	co-presence
4		57		0.751553	0.0002	0.0019	0.111801	0.10559	0.142857	0.639752	co-presence
5		49		0.770186	0.0001	0.0003	0.658385	0.0559006	0.173913	0.111801	co-presence
6		37		0.832298	0.0001	0.0005	0.708075	0.0745342	0.0931677	0.124224	co-presence
7		8		0.801242	0.0003	0.0003	0.689441	0.0745342	0.124224	0.111801	co-presence
10		13		0.832298	0.0008	0.0025	0.111801	0.0993789	0.068323	0.720497	co-presence
10		16		0.763975	0.0015	0.0001	0.111801	0.136646	0.0993789	0.652174	co-presence
10		22		0.751553	0.0015	0.0037	0.111801	0.136646	0.111801	0.639752	co-presence
10		45		0.782609	0.0014	0.0003	0.111801	0.124224	0.0931677	0.670807	co-presence
10		46		0.745342	0.0015	0.0001	0.118012	0.130435	0.124224	0.627329	co-presence
10		59		0.78882	0.0015	0.0003	0.124224	0.124224	0.0869565	0.664596	co-presence
13		22		0.795031	0.005	0.003	0.111801	0.130435	0.0745342	0.68323	co-presence
13		44		0.838509	0.0049	0.0044	0.111801	0.124224	0.0372671	0.726708	co-presence
14		16		0.745342	0.0044	0.0001	0.111801	0.15528	0.0993789	0.63354	co-presence
14		57		0.751553	0.0039	0.0019	0.118012	0.111801	0.136646	0.63354	co-presence
33		71		0.770186	0.0004	0.001	0.658385	0.130435	0.0993789	0.111801	co-presence
34		35		0.757764	0.0006	0.0002	0.596273	0.124224	0.118012	0.161491	co-presence
34		36		0.751553	0.0006	0.0003	0.63354	0.0869565	0.161491	0.118012	co-presence
34		37		0.770186	0.0007	0.0005	0.652174	0.0807453	0.149068	0.118012	co-presence
34		39		0.770186	0.0006	0.0001	0.658385	0.0621118	0.167702	0.111801	co-presence
34		43		0.807453	0.002	0.0008	0.695652	0.161491	0.0310559	0.111801	co-presence
35		39		0.776398	0.0002	0.0001	0.658385	0.0559006	0.167702	0.118012	co-presence
35		43		0.757764	0.0002	0.0021	0.639752	0.0745342	0.167702	0.118012	co-presence
35		71		0.763975	0.0003	0.0009	0.645963	0.142857	0.0931677	0.118012	co-presence
36		37		0.832298	0.0003	0.0005	0.714286	0.0807453	0.0869565	0.118012	co-presence
39		71		0.770186	0.0001	0.0006	0.645963	0.180124	0.0496894	0.124224	co-presence
43		56		0.757764	0.0008	0.001	0.627329	0.0993789	0.142857	0.130435	co-presence
43		71		0.801242	0.0008	0.0023	0.689441	0.0372671	0.161491	0.111801	co-presence
46		50		0.751553	0.0037	0.0023	0.639752	0.0931677	0.15528	0.111801	co-presence
46		71		0.807453	0.0032	0.0018	0.670807	0.0496894	0.142857	0.136646	co-presence
49		50		0.757764	0.0002	0.0016	0.63354	0.149068	0.0931677	0.124224	co-presence
54		55		0.751553	0.0006	0.0003	0.63354	0.124224	0.124224	0.118012	co-presence
56		71		0.78882	0.001	0.001	0.658385	0.111801	0.0993789	0.130435	co-presence
0		7		0.745342	0.0002	0.0002	0.583851	0.149068	0.10559	0.161491	co-presence
0		8		0.78882	0.0003	0.0001	0.658385	0.142857	0.068323	0.130435	co-presence
0		12		0.801242	0.0003	0.0003	0.670807	0.130435	0.068323	0.130435	co-presence
1		3		0.78882	0.0001	0.0004	0.664596	0.111801	0.0993789	0.124224	co-presence
1		71		0.751553	0.0001	0.0008	0.627329	0.149068	0.0993789	0.124224	co-presence
3		46		0.745342	0.0004	0.0032	0.614907	0.149068	0.10559	0.130435	co-presence
3		56		0.745342	0.0003	0.0009	0.621118	0.124224	0.130435	0.124224	co-presence
3		71		0.78882	0.0004	0.0008	0.639752	0.124224	0.0869565	0.149068	co-presence
4		14		0.751553	0.0003	0.0039	0.124224	0.142857	0.10559	0.627329	co-presence
4		36		0.745342	0.005	0.0003	0.614907	0.0745342	0.180124	0.130435	co-presence
4		57		0.745342	0.0003	0.0015	0.124224	0.142857	0.111801	0.621118	co-presence
7		8		0.78882	0.0003	0.0001	0.639752	0.124224	0.0869565	0.149068	co-presence
7		12		0.832298	0.0002	0.0001	0.596273	0.0931677	0.0745342	0.236025	co-presence
10		13		0.807453	0.0017	0.0025	0.124224	0.136646	0.0559006	0.68323	co-presence
10		22		0.745342	0.0017	0.0044	0.124224	0.136646	0.118012	0.621118	co-presence
10		45		0.763975	0.0008	0.0005	0.124224	0.0869565	0.149068	0.639752	co-presence
10		46		0.745342	0.0017	0.0001	0.124224	0.136646	0.118012	0.621118	co-presence
13		45		0.819876	0.0025	0.0004	0.124224	0.0559006	0.124224	0.695652	co-presence
13		59		0.84472	0.002	0.0004	0.130435	0.0372671	0.118012	0.714286	co-presence
14		57		0.745342	0.0039	0.0025	0.124224	0.10559	0.149068	0.621118	co-presence
16		45		0.776398	0.0002	0.0004	0.130435	0.10559	0.118012	0.645963	co-presence
33		34		0.782609	0.0003	0.0013	0.658385	0.0807453	0.136646	0.124224	co-presence
33		71		0.763975	0.0004	0.0008	0.639752	0.149068	0.0869565	0.124224	co-presence
34		43		0.795031	0.002	0.0006	0.670807	0.186335	0.0186335	0.124224	co-presence
34		72		0.745342	0.0005	0.0001	0.621118	0.0559006	0.198758	0.124224	co-presence
35		43		0.745342	0.0003	0.0007	0.621118	0.167702	0.0869565	0.124224	co-presence
35		71		0.745342	0.0002	0.0011	0.614907	0.0993789	0.15528	0.130435	co-presence
36		37		0.807453	0.0002	0.0005	0.670807	0.0621118	0.130435	0.136646	co-presence
36		39		0.757764	0.0001	0.0001	0.63354	0.0496894	0.192547	0.124224	co-presence
37		71		0.763975	0.0006	0.0005	0.639752	0.198758	0.0372671	0.124224	co-presence
37		72		0.776398	0.0003	0.0001	0.645963	0.0496894	0.173913	0.130435	co-presence
43		46		0.826087	0.0011	0.005	0.701863	0.068323	0.10559	0.124224	co-presence
43		71		0.78882	0.0009	0.0013	0.664596	0.0869565	0.124224	0.124224	co-presence
45		46		0.770186	0.0004	0.0001	0.130435	0.118012	0.111801	0.639752	co-presence
45		59		0.763975	0.0004	0.0004	0.130435	0.118012	0.118012	0.63354	co-presence
46		56		0.757764	0.003	0.001	0.614907	0.0869565	0.15528	0.142857	co-presence
46		59		0.770186	0.0001	0.0004	0.130435	0.111801	0.118012	0.639752	co-presence
49		51		0.89441	0.0001	0.0001	0.757764	0.0124224	0.0931677	0.136646	co-presence
55		63		0.745342	0.0002	0.0002	0.621118	0.0559006	0.198758	0.124224	co-presence
55		71		0.745342	0.0003	0.0008	0.614907	0.142857	0.111801	0.130435	co-presence
1		3		0.782609	0.0001	0.0003	0.652174	0.124224	0.0931677	0.130435	co-presence
1		46		0.770186	0.0001	0.0032	0.63354	0.142857	0.0869565	0.136646	co-presence
1		50		0.732919	0.0001	0.001	0.596273	0.180124	0.0869565	0.136646	co-presence
1		71		0.732919	0.0001	0.0006	0.602484	0.173913	0.0931677	0.130435	co-presence
2		16		0.73913	0.0007	0.0004	0.167702	0.124224	0.136646	0.571429	co-presence
2		46		0.73913	0.0006	0.0002	0.149068	0.124224	0.136646	0.590062	co-presence
3		50		0.732919	0.0003	0.0016	0.602484	0.142857	0.124224	0.130435	co-presence
3		56		0.73913	0.0005	0.0007	0.608696	0.186335	0.0745342	0.130435	co-presence
4		14		0.745342	0.0003	0.0041	0.130435	0.136646	0.118012	0.614907	co-presence
4		57		0.73913	0.0003	0.0019	0.130435	0.136646	0.124224	0.608696	co-presence
6		37		0.78882	0.0001	0.0004	0.658385	0.124224	0.0869565	0.130435	co-presence
10		13		0.78882	0.0018	0.0028	0.130435	0.142857	0.068323	0.658385	co-presence
10		22		0.73913	0.0017	0.0047	0.130435	0.130435	0.130435	0.608696	co-presence
10		45		0.763975	0.0008	0.0006	0.136646	0.0745342	0.161491	0.627329	co-presence
10		59		0.78882	0.0017	0.0003	0.130435	0.130435	0.0807453	0.658385	co-presence
11		34		0.73913	0.0001	0.0005	0.608696	0.192547	0.068323	0.130435	co-presence
13		45		0.819876	0.0025	0.0005	0.136646	0.0434783	0.136646	0.68323	co-presence
16		71		0.732919	0.0027	0.0005	0.496894	0.0869565	0.180124	0.236025	co-presence
33		34		0.776398	0.0003	0.001	0.645963	0.0931677	0.130435	0.130435	co-presence
33		43		0.751553	0.0003	0.0008	0.608696	0.130435	0.118012	0.142857	co-presence
33		46		0.732919	0.0003	0.0027	0.583851	0.15528	0.111801	0.149068	co-presence
33		71		0.757764	0.0004	0.0006	0.621118	0.167702	0.0745342	0.136646	co-presence
34		37		0.73913	0.0005	0.0005	0.608696	0.068323	0.192547	0.130435	co-presence
34		43		0.782609	0.0013	0.0008	0.652174	0.142857	0.0745342	0.130435	co-presence
34		46		0.863354	0.0017	0.0039	0.720497	0.111801	0.0248447	0.142857	co-presence
35		36		0.732919	0.0001	0.0003	0.583851	0.0559006	0.21118	0.149068	co-presence
35		39		0.73913	0.0001	0.0001	0.602484	0.0372671	0.223602	0.136646	co-presence
35		43		0.73913	0.0003	0.0006	0.608696	0.180124	0.0807453	0.130435	co-presence
36		71		0.732919	0.0003	0.0005	0.602484	0.192547	0.0745342	0.130435	co-presence
37		71		0.73913	0.0005	0.0005	0.608696	0.192547	0.068323	0.130435	co-presence
43		46		0.795031	0.0024	0.003	0.658385	0.161491	0.0434783	0.136646	co-presence
43		71		0.776398	0.0008	0.0013	0.645963	0.0807453	0.142857	0.130435	co-presence
46		54		0.73913	0.0037	0.0005	0.596273	0.136646	0.124224	0.142857	co-presence
49		50		0.73913	0.0002	0.001	0.602484	0.180124	0.0807453	0.136646	co-presence
54		55		0.73913	0.0005	0.0003	0.608696	0.111801	0.149068	0.130435	co-presence
55		56		0.745342	0.0003	0.0008	0.614907	0.142857	0.111801	0.130435	co-presence
55		63		0.73913	0.0002	0.0001	0.590062	0.0869565	0.173913	0.149068	co-presence
0		8		0.757764	0.0002	0.0001	0.608696	0.124224	0.118012	0.149068	co-presence
0		12		0.795031	0.0002	0.0003	0.63354	0.0993789	0.10559	0.161491	co-presence
1		2		0.726708	0.0001	0.0049	0.534161	0.242236	0.0310559	0.192547	co-presence
1		3		0.720497	0.0001	0.0002	0.571429	0.204969	0.0745342	0.149068	co-presence
1		46		0.757764	0.0001	0.0027	0.614907	0.161491	0.0807453	0.142857	co-presence
1		50		0.720497	0.0001	0.0008	0.571429	0.204969	0.0745342	0.149068	co-presence
1		71		0.714286	0.0001	0.0004	0.571429	0.204969	0.0807453	0.142857	co-presence
2		4		0.78882	0.0007	0.0002	0.149068	0.142857	0.068323	0.639752	co-presence
2		34		0.708075	0.0049	0.0004	0.453416	0.111801	0.180124	0.254658	co-presence
2		71		0.701863	0.0047	0.0002	0.385093	0.167702	0.130435	0.31677	co-presence
3		43		0.714286	0.0002	0.0011	0.565217	0.0807453	0.204969	0.149068	co-presence
3		46		0.73913	0.0002	0.0021	0.515528	0.130435	0.130435	0.223602	co-presence
3		50		0.714286	0.0002	0.001	0.521739	0.124224	0.161491	0.192547	co-presence
3		55		0.701863	0.0001	0.0002	0.490683	0.111801	0.186335	0.21118	co-presence
3		56		0.732919	0.0004	0.0007	0.590062	0.173913	0.0931677	0.142857	co-presence
4		6		0.732919	0.0039	0.0001	0.590062	0.0745342	0.192547	0.142857	co-presence
4		14		0.708075	0.0005	0.0041	0.142857	0.186335	0.10559	0.565217	co-presence
4		36		0.745342	0.005	0.0002	0.583851	0.10559	0.149068	0.161491	co-presence
4		50		0.701863	0.005	0.0016	0.559006	0.130435	0.167702	0.142857	co-presence
4		57		0.732919	0.0005	0.0014	0.142857	0.186335	0.0807453	0.590062	co-presence
6		36		0.875776	0.0001	0.0003	0.726708	0.0559006	0.068323	0.149068	co-presence
6		37		0.714286	0.0001	0.0002	0.552795	0.229814	0.0559006	0.161491	co-presence
7		69		0.701863	0.0001	0.0001	0.521739	0.142857	0.15528	0.180124	co-presence
10		13		0.757764	0.0022	0.0049	0.142857	0.149068	0.0931677	0.614907	co-presence
10		16		0.708075	0.0015	0.0005	0.142857	0.10559	0.186335	0.565217	co-presence
10		22		0.708075	0.0043	0.0037	0.142857	0.21118	0.0807453	0.565217	co-presence
10		45		0.763975	0.0008	0.0008	0.149068	0.0621118	0.173913	0.614907	co-presence
10		46		0.708075	0.0011	0.0005	0.149068	0.068323	0.223602	0.559006	co-presence
10		59		0.776398	0.0017	0.0004	0.142857	0.118012	0.10559	0.63354	co-presence
11		46		0.720497	0.0001	0.002	0.571429	0.229814	0.0496894	0.149068	co-presence
13		45		0.807453	0.0025	0.0006	0.142857	0.0372671	0.15528	0.664596	co-presence
13		59		0.801242	0.0049	0.0004	0.142857	0.0931677	0.10559	0.658385	co-presence
16		34		0.714286	0.0026	0.0008	0.52795	0.0496894	0.236025	0.186335	co-presence
16		45		0.763975	0.0003	0.0004	0.149068	0.136646	0.0993789	0.614907	co-presence
21		46		0.720497	0.0021	0.0019	0.571429	0.242236	0.0372671	0.149068	co-presence
33		34		0.763975	0.0001	0.0013	0.614907	0.0559006	0.180124	0.149068	co-presence
33		35		0.701863	0.0002	0.0002	0.559006	0.142857	0.15528	0.142857	co-presence
33		71		0.751553	0.0004	0.0005	0.608696	0.180124	0.068323	0.142857	co-presence
34		37		0.714286	0.0007	0.0003	0.571429	0.161491	0.124224	0.142857	co-presence
34		43		0.782609	0.0013	0.0006	0.63354	0.161491	0.0559006	0.149068	co-presence
34		45		0.720497	0.0015	0.0043	0.57764	0.242236	0.0372671	0.142857	co-presence
35		37		0.720497	0.0001	0.0001	0.465839	0.173913	0.10559	0.254658	co-presence
35		43		0.732919	0.0001	0.0021	0.590062	0.0496894	0.217391	0.142857	co-presence
35		46		0.726708	0.0001	0.003	0.534161	0.10559	0.167702	0.192547	co-presence
35		59		0.701863	0.0001	0.0049	0.434783	0.204969	0.0931677	0.267081	co-presence
35		71		0.73913	0.0002	0.0009	0.596273	0.118012	0.142857	0.142857	co-presence
36		37		0.795031	0.0001	0.0005	0.639752	0.0434783	0.161491	0.15528	co-presence
37		39		0.720497	0.0002	0.0001	0.57764	0.0310559	0.248447	0.142857	co-presence
37		71		0.726708	0.0004	0.0006	0.583851	0.161491	0.111801	0.142857	co-presence
37		72		0.726708	0.0002	0.0001	0.57764	0.0310559	0.242236	0.149068	co-presence
43		46		0.795031	0.0021	0.003	0.652174	0.15528	0.0496894	0.142857	co-presence
43		56		0.73913	0.0008	0.0008	0.596273	0.130435	0.130435	0.142857	co-presence
43		71		0.770186	0.0005	0.0013	0.608696	0.0496894	0.180124	0.161491	co-presence
45		46		0.763975	0.0004	0.0002	0.149068	0.0993789	0.136646	0.614907	co-presence
45		59		0.763975	0.0006	0.0008	0.186335	0.111801	0.124224	0.57764	co-presence
46		50		0.701863	0.0037	0.001	0.559006	0.173913	0.124224	0.142857	co-presence
46		55		0.782609	0.0043	0.0002	0.608696	0.149068	0.068323	0.173913	co-presence
46		59		0.751553	0.0002	0.0004	0.142857	0.142857	0.10559	0.608696	co-presence
46		71		0.807453	0.0031	0.0018	0.664596	0.0434783	0.149068	0.142857	co-presence
49		50		0.726708	0.0001	0.0009	0.583851	0.186335	0.0869565	0.142857	co-presence
50		57		0.708075	0.0005	0.0041	0.31677	0.242236	0.0496894	0.391304	co-presence
54		55		0.714286	0.0005	0.0001	0.534161	0.186335	0.0993789	0.180124	co-presence
55		56		0.726708	0.0003	0.0007	0.583851	0.173913	0.0993789	0.142857	co-presence
55		71		0.714286	0.0002	0.0008	0.559006	0.118012	0.167702	0.15528	co-presence
56		71		0.782609	0.001	0.0005	0.614907	0.15528	0.0621118	0.167702	co-presence
8	[O] Bacteroidales	13	[G] Prevotella	1	0.0001	0.0019	0.198758	0.540373	0	0.26087	one
8	[O] Bacteroidales	22	[G] Granulicatella	1	0.0001	0.0023	0.192547	0.546584	0	0.26087	one
11	[G] Tannerella	16	[G] Capnocytophaga	1	0.0001	0.0001	0.229814	0.583851	0	0.186335	one
11	[G] Tannerella	45	[G] Fusobacterium	1	0.0001	0.0002	0.21118	0.602484	0	0.186335	one
11	[G] Tannerella	46	[G] Leptotrichia	1	0.0001	0.0001	0.267081	0.546584	0	0.186335	one
11	[G] Tannerella	59	[G] Campylobacter	1	0.0001	0.0002	0.217391	0.596273	0	0.186335	one
12	[F] Prevotellaceae	13	[G] Prevotella	1	0.0001	0.0019	0.198758	0.478261	0	0.322981	one
12	[F] Prevotellaceae	22	[G] Granulicatella	1	0.0005	0.0023	0.192547	0.621118	0	0.186335	one
21	[G] Abiotrophia	22	[G] Granulicatella	1	0.0011	0.0023	0.192547	0.583851	0	0.223602	one
33	[F] Lachnospiraceae	59	[G] Campylobacter	1	0.0003	0.0002	0.217391	0.546584	0	0.236025	one
34	[F] Lachnospiraceae	45	[G] Fusobacterium	1	0.0009	0.0002	0.21118	0.583851	0	0.204969	one
34	[F] Lachnospiraceae	59	[G] Campylobacter	1	0.0009	0.0003	0.236025	0.559006	0	0.204969	one
35	[G] Catonella	44	[G] Veillonella	1	0.0002	0.0041	0.186335	0.596273	0	0.217391	one
43	[G] Selenomonas	59	[G] Campylobacter	1	0.0004	0.0002	0.217391	0.453416	0	0.329193	one
56	[G] Kingella	59	[G] Campylobacter	1	0.0008	0.0003	0.236025	0.559006	0	0.204969	one
