## Supplementary material for "Identification of Complex Multidimensional Patterns in Microbial Communities": Table S13 Anterior nares.xlsx

### Sheet: Sheet1
Organism 1	Organism 2	Pattern Score	Threshold Organism 1	Threshold Organism 2	P00	P01	P10	P11	Relationship
[F] Enterobacteriaceae	[G] Enterobacter	0.952756	0.0003	0.0001	0.850394	0.0314961	0.015748	0.102362	co-presence
[G] Klebsiella	[G] Raoultella	0.984252	0.0013	0.0004	0.874016	0.00787402	0.00787402	0.110236	co-presence
[G] Klebsiella	[G] Raoultella	0.96063	0.0009	0.0002	0.834646	0.023622	0.015748	0.125984	co-presence
