## Supplementary material for "Identification of Complex Multidimensional Patterns in Microbial Communities": Table S14 Antecubital fossa.xlsx

### Sheet: Sheet1
Organism 1	Organism 2	Pattern Score	Threshold Organism 1	Threshold Organism 2	P00	P01	P10	P11	Relationship
[G] Dermabacter	[G] Alicyclobacillus	0.994152	0.0001	0.0042	0.590643	0.192982	0.210526	0.00584795	co-exclusion
[F] Propionibacteriaceae	[O] Bacteroidales	0.994152	0.0004	0.0003	0.567251	0.222222	0.204678	0.00584795	co-exclusion
[G] Delftia	[G] Haemophilus	0.994152	0.0019	0.002	0.555556	0.22807	0.210526	0.00584795	co-exclusion
[G] Brevibacterium	[F] Corynebacteriaceae	1	0.0001	0.0001	0.169591	0.666667	0	0.163743	one
[G] Rothia	[G] Streptococcus	1	0.0029	0.0022	0.163743	0.491228	0	0.345029	one
[G] Abiotrophia	[G] Streptococcus	1	0.0001	0.0022	0.163743	0.625731	0	0.210526	one
[G] Granulicatella	[G] Streptococcus	1	0.002	0.0022	0.163743	0.48538	0	0.350877	one
[G] Lactococcus	[G] Streptococcus	1	0.0004	0.0022	0.163743	0.643275	0	0.192982	one
[G] Rothia	[G] Streptococcus	1	0.0029	0.0028	0.181287	0.473684	0	0.345029	one
[G] Abiotrophia	[G] Streptococcus	1	0.0002	0.0025	0.175439	0.625731	0	0.19883	one
[G] Granulicatella	[G] Streptococcus	1	0.002	0.0028	0.181287	0.467836	0	0.350877	one
[G] Actinomyces	[G] Streptococcus	0.994152	0.0022	0.0029	0.181287	0.403509	0.00584795	0.409357	one
[O] Bacteroidales	[G] Bacteroides	0.994152	0.0001	0.0014	0.438596	0.327485	0.00584795	0.22807	one
[O] Bacteroidales	[G] Pseudomonas	0.994152	0.0009	0.0001	0.304094	0.508772	0.00584795	0.181287	one
[G] Porphyromonas	[G] Streptococcus	0.994152	0.0003	0.0029	0.181287	0.391813	0.00584795	0.421053	one
[G] Alistipes	[G] Faecalibacterium	0.994152	0.0011	0.0001	0.602339	0.204678	0.00584795	0.187135	one
[G] Capnocytophaga	[G] Streptococcus	0.994152	0.0008	0.0029	0.181287	0.578947	0.00584795	0.233918	one
[G] Alicyclobacillus	[G] Streptococcus	0.994152	0.0042	0.0029	0.181287	0.619883	0.00584795	0.192982	one
[G] Gemella	[G] Streptococcus	0.994152	0.0007	0.0029	0.181287	0.350877	0.00584795	0.461988	one
[G] Abiotrophia	[G] Streptococcus	1	0.0002	0.0028	0.181287	0.619883	0	0.19883	one
[G] Granulicatella	[G] Veillonella	0.994152	0.0048	0.0002	0.385965	0.403509	0.00584795	0.204678	one
[G] Lactococcus	[G] Streptococcus	0.994152	0.0004	0.0029	0.181287	0.625731	0.00584795	0.187135	one
[G] Blautia	[G] Pseudomonas	0.994152	0.0005	0.0001	0.304094	0.461988	0.00584795	0.22807	one
[F] Ruminococcaceae	[G] Pseudomonas	0.994152	0.0014	0.0001	0.304094	0.508772	0.00584795	0.181287	one
[F] Moraxellaceae	[G] Pseudomonas	0.994152	0.0005	0.0001	0.304094	0.508772	0.00584795	0.181287	one
[G] Actinomyces	[G] Streptococcus	0.994152	0.0046	0.0035	0.204678	0.48538	0.00584795	0.304094	one
[G] Rothia	[G] Streptococcus	1	0.0029	0.0031	0.192982	0.461988	0	0.345029	one
[O] Bacteroidales	[G] Pseudomonas	0.994152	0.0006	0.0001	0.304094	0.491228	0.00584795	0.19883	one
[G] Porphyromonas	[G] Streptococcus	0.994152	0.0003	0.0035	0.204678	0.368421	0.00584795	0.421053	one
[G] Alicyclobacillus	[G] Streptococcus	0.994152	0.0042	0.0035	0.204678	0.596491	0.00584795	0.192982	one
[G] Gemella	[G] Streptococcus	0.994152	0.001	0.0035	0.204678	0.356725	0.00584795	0.432749	one
[G] Abiotrophia	[G] Streptococcus	0.994152	0.0002	0.0035	0.204678	0.596491	0.00584795	0.192982	one
[G] Granulicatella	[G] Streptococcus	1	0.002	0.0031	0.192982	0.45614	0	0.350877	one
[F] Ruminococcaceae	[G] Pseudomonas	0.994152	0.0011	0.0001	0.304094	0.491228	0.00584795	0.19883	one
[F] Moraxellaceae	[G] Pseudomonas	0.994152	0.0003	0.0001	0.304094	0.48538	0.00584795	0.204678	one
