## Supplementary material for "Identification of Complex Multidimensional Patterns in Microbial Communities": Table S15 Merged Retroauricular crease.xlsx

### Sheet: Sheet1
Organism 1	Organism 2	Pattern Score	Threshold Organism 1	Threshold Organism 2	P00	P01	P10	P11	Relationship
[F] Propionibacteriaceae	[F] Lachnospiraceae	0.990291	0.0006	0.0002	0.608414	0.18123	0.200647	0.00970874	co-exclusion
[F] Propionibacteriaceae	[G] Faecalibacterium	0.996764	0.0007	0.0002	0.631068	0.174757	0.190939	0.00323625	co-exclusion
[F] Propionibacteriaceae	[O] Burkholderiales	0.990291	0.0007	0.0037	0.588997	0.216828	0.184466	0.00970874	co-exclusion
[F] Propionibacteriaceae	[G] Ralstonia	0.993528	0.0007	0.0016	0.624595	0.18123	0.187702	0.00647249	co-exclusion
[F] Propionibacteriaceae	[G] Bacteroides	0.980583	0.0006	0.0032	0.588997	0.200647	0.190939	0.0194175	co-exclusion
[F] Propionibacteriaceae	[G] Faecalibacterium	0.990291	0.0007	0.0001	0.598706	0.20712	0.184466	0.00970874	co-exclusion
[G] Ralstonia	[F] Neisseriaceae	0.983819	0.0012	0.0004	0.595469	0.197411	0.190939	0.0161812	co-exclusion
[F] Propionibacteriaceae	[F] Lachnospiraceae	0.980583	0.0006	0.0001	0.585761	0.203883	0.190939	0.0194175	co-exclusion
[F] Propionibacteriaceae	[G] Faecalibacterium	0.983819	0.0006	0.0001	0.588997	0.200647	0.194175	0.0161812	co-exclusion
[F] Propionibacteriaceae	[O] Burkholderiales	0.987055	0.0006	0.0037	0.576052	0.213592	0.197411	0.012945	co-exclusion
[F] Propionibacteriaceae	[G] Ralstonia	0.983819	0.0005	0.0011	0.556634	0.20712	0.220065	0.0161812	co-exclusion
Root	[G] Streptococcus	1	0.0003	0.0001	0.161812	0.699029	0	0.139159	one
[G] Prevotella	[G] Streptococcus	1	0.0022	0.0001	0.161812	0.66343	0	0.174757	one
[G] Gemella	[G] Streptococcus	1	0.0004	0.0001	0.161812	0.640777	0	0.197411	one
[G] Granulicatella	[G] Streptococcus	1	0.0004	0.0001	0.161812	0.624595	0	0.213592	one
[G] Actinomyces	[G] Streptococcus	0.990291	0.0011	0.0002	0.18123	0.634304	0.00970874	0.174757	one
[G] Rothia	[G] Streptococcus	0.996764	0.0009	0.0002	0.187702	0.644013	0.00323625	0.165049	one
[F] Flavobacteriaceae	[G] Streptococcus	0.993528	0.0002	0.0002	0.184466	0.647249	0.00647249	0.161812	one
[G] Capnocytophaga	[G] Streptococcus	0.993528	0.0002	0.0002	0.184466	0.624595	0.00647249	0.184466	one
[O] Streptophyta	[G] Streptococcus	0.990291	0.0001	0.0002	0.18123	0.644013	0.00970874	0.165049	one
[G] Rothia	[G] Streptococcus	0.996764	0.0008	0.0002	0.187702	0.618123	0.00323625	0.190939	one
[F] Flavobacteriaceae	[G] Streptococcus	0.990291	0.0001	0.0002	0.18123	0.614887	0.00970874	0.194175	one
[G] Gemella	[G] Streptococcus	1	0.0004	0.0002	0.190939	0.61165	0	0.197411	one
[G] Granulicatella	[G] Streptococcus	1	0.0004	0.0002	0.190939	0.595469	0	0.213592	one
[G] Actinomyces	[G] Streptococcus	0.983819	0.001	0.0003	0.210356	0.592233	0.0161812	0.18123	one
[G] Prevotella	[G] Streptococcus	0.983819	0.0017	0.0003	0.210356	0.569579	0.0161812	0.203883	one
[G] Lactobacillus	[G] Streptococcus	0.983819	0.0009	0.0003	0.210356	0.592233	0.0161812	0.18123	one
[G] Actinomyces	[G] Streptococcus	0.980583	0.0009	0.0004	0.23301	0.546926	0.0194175	0.200647	one
[G] Rothia	[G] Streptococcus	0.987055	0.0006	0.0003	0.213592	0.563107	0.012945	0.210356	one
[F] Flavobacteriaceae	[G] Streptococcus	0.987055	0.0001	0.0003	0.213592	0.582524	0.012945	0.190939	one
[G] Lactobacillus	[G] Streptococcus	0.980583	0.0007	0.0003	0.20712	0.579288	0.0194175	0.194175	one
