## Supplementary material for "Identification of Complex Multidimensional Patterns in Microbial Communities": Table S16 Palatine Tonsils.xlsx

### Sheet: Sheet1
Organism 1	Organism 2	Pattern Score	Threshold Organism 1	Threshold Organism 2	P00	P01	P10	P11	Relationship
Root	[F] Lachnospiraceae	1	0.0008	0.0003	0.185897	0.608974	0	0.205128	one
[O] Bacteroidales	[G] Catonella	1	0.0007	0.0015	0.205128	0.557692	0	0.237179	one
[O] Bacteroidales	[G] Selenomonas	1	0.0007	0.0005	0.192308	0.570513	0	0.237179	one
[O] Bacteroidales	[G] Treponema	1	0.0007	0.0002	0.237179	0.525641	0	0.237179	one
[G] Tannerella	[G] Eubacterium	1	0.0043	0.0001	0.205128	0.596154	0	0.198718	one
[G] Tannerella	[F] Lachnospiraceae	1	0.0018	0.0003	0.185897	0.538462	0	0.275641	one
[G] Tannerella	[O] EW055	1	0.0014	0.0013	0.185897	0.487179	0	0.326923	one
[O] Clostridiales	[O] EW055	1	0.002	0.0013	0.185897	0.608974	0	0.205128	one
[G] Eubacterium	[G] Peptostreptococcus	1	0.0025	0.0002	0.211538	0.551282	0	0.237179	one
[G] Butyrivibrio	[G] Oribacterium	1	0.0005	0.0046	0.185897	0.589744	0	0.224359	one
[G] Butyrivibrio	[F] Veillonellaceae	1	0.0003	0.0001	0.217949	0.474359	0	0.307692	one
[G] Butyrivibrio	[G] Selenomonas	1	0.0003	0.0005	0.192308	0.5	0	0.307692	one
[G] Filifactor	[G] Dialister	1	0.0004	0.0001	0.371795	0.442308	0	0.185897	one
[G] Filifactor	[G] Treponema	1	0.0004	0.0001	0.224359	0.589744	0	0.185897	one
[G] Filifactor	[G] Bulleidia	1	0.0004	0.0005	0.185897	0.628205	0	0.185897	one
[G] Dialister	[G] Treponema	1	0.0014	0.0002	0.237179	0.532051	0	0.230769	one
[G] Dialister	[G] Bulleidia	1	0.0014	0.0005	0.185897	0.583333	0	0.230769	one
[F] Neisseriaceae	[G] Neisseria	1	0.0007	0.0047	0.185897	0.570513	0	0.24359	one
[F] Neisseriaceae	[G] Haemophilus	1	0.0009	0.0007	0.185897	0.621795	0	0.192308	one
[F] Pasteurellaceae	[G] Haemophilus	1	0.0001	0.0007	0.185897	0.333333	0	0.480769	one
[G] Aggregatibacter	[G] Haemophilus	1	0.0001	0.0007	0.185897	0.512821	0	0.301282	one
[C] TM7-3	[O] EW055	1	0.0003	0.0013	0.185897	0.557692	0	0.25641	one
[G] Tannerella	[O] EW055	1	0.0014	0.0014	0.198718	0.474359	0	0.326923	one
[G] Butyrivibrio	[G] Oribacterium	1	0.0005	0.0047	0.192308	0.583333	0	0.224359	one
[F] Neisseriaceae	[G] Neisseria	1	0.0007	0.0048	0.192308	0.564103	0	0.24359	one
[F] Neisseriaceae	[G] Haemophilus	1	0.0009	0.0008	0.192308	0.615385	0	0.192308	one
[F] Pasteurellaceae	[G] Haemophilus	1	0.0001	0.0008	0.192308	0.326923	0	0.480769	one
[G] Aggregatibacter	[G] Haemophilus	1	0.0001	0.0008	0.192308	0.50641	0	0.301282	one
[C] TM7-3	[O] EW055	1	0.0003	0.0015	0.211538	0.532051	0	0.25641	one
